# Applicability of epigenetic age models to next-generation methylation arrays

**DOI:** 10.1101/2024.06.07.597709

**Authors:** Leonardo D. Garma, Miguel Quintela-Fandino

## Abstract

**Background:** Epigenetic clocks based on DNA methylation data are routinely used to obtain surrogate measures of biological age and estimate epigenetic age acceleration rates. These tools are mathematical models that rely on the methylation state of specific sets of CpG islands quantified using microarrays. The set of CpG islands probed in the microarrays differed between the models. Thus, as new methylation microarrays are developed and older models are discontinued, existing epigenetic clocks might become obsolete. Here, we explored the effects of the changes introduced in the new DNA methylation array from Illumina (EPICv2) on existing epigenetic clocks.

**Methods:** We compiled a whole-blood DNA methylation dataset of 10835 samples to test the performance of four epigenetic clocks on the probe set of the EPICv2 array. We then used the same data to train a new epigenetic age prediction model compatible across the 450k, EPICv1 and EPICv2 microarrays. We compiled a validation dataset of 2095 samples to compare our model with a state-of-the-art epigenetic clock. Using two datasets with repeated samples from the same subjects, we computed an estimate of the contribution of technical noise and intra-subject variation to the variation of epigenetic age predictions from each of the models tested. We used a dataset of cancer survivors who had undergone different types of therapy, a dataset of breast cancer patients and controls, and a dataset from an exercise-based interventional study to test the ability of our model to detect alterations in epigenetic age acceleration.

**Results:** We found that the results of the four epigenetic clocks tested are significantly distorted by the absence of specific probes in the EPICv2 microarray, causing an average difference of up to 25 years. We developed an epigenetic age prediction model compatible with the 450k, EPICv1 and EPICv2 microarrays. Our model produced highly accurate chronological age predictions that were comparable to those of a state-of-the-art epiclock. We obtained estimates for the variation of epigenetic age acceleration on normal, non-pathological populations associated with each of the models tested. These parameters provide thresholds to evaluate the relevance of epigenetic age alterations. In all cases, the estimated technical noise and intra-subject variability were smaller than the population-based epigenetic age prediction variability. Finally, we used our new models to reproduce previous results showing increased epigenetic age acceleration in cancer patients and in survivors who had been treated with radiation therapy, as well as a lack of changes as a result of exercise-based interventions.

**Conclusion:** Our work demonstrated that existing epigenetic clocks need to be updated to be applicable to data generated with the new EPICv2 microarray, which has phased out the 450k and EPICv1 models. To overcome this technical hurdle, we developed a new model that translates the capabilities of state-of-the-art epigenetic clocks to the new EPICv2 platform and is cross-compatible with the 450k and EPICv1 microarrays. Our characterization of the variation of epigenetic age predictions provides useful metrics to contextualize the biological relevance of epigenetic age alterations. The analysis of data from subjects influenced by radiation, cancer and exercise-based interventions shows that despite being good predictors of chronological age, neither a pathological state like breast cancer, a hazardous environmental factor (radiation) or exercise (a beneficial intervention) caused significant changes in the values of the “epigenetic age” determined by these first-generation models.
