## Supplementary tables 1 to 5 for "Applicability of epigenetic age models to next-generation methylation arrays": Supplementary_Table_1.xlsx

### Sheet: Sheet1
Dataset	Samples used	Fraction Female	Median Age	Set
GSE55763	2711	0.321284	50.2	Main
GSE157131	1218	0.714286	64.19	Main
GSE147740	1024	0.397461	42	Main
GSE132203	795	0.718239	45	Main
GSE40279	656	0.515244	65	Main
GSE56105	614	0.490228	14	Main
GSE152026	519	0.529865	37	Main
GSE121633	480	1	58.55	Main
GSE72680	422	0.7109	44	Main
GSE84727	405	0.251852	46.4	Main
GSE73103	355	0.397183	21	Main
GSE42861	335	0.713433	55	Main
GSE72773	310	0.483871	69.05	Main
GSE80417	304	0.555921	31	Main
GSE167202	295	0.488136	59	Main
GSE111629	237	0.468354	71	Main
GSE125105	210	0.6	51	Main
GSE128235	209	0.598086	49	Main
GSE152027	194	0.42268	28	Main
GSE106648	139	0.748201	41	Main
GSE179325	101	0.534653	70	Main
GSE213478	54	0.166667	54.5	Main
GSE72777	46	0.673913	10	Main
GSE89093	46	1	61.1	Main
GSE87571	729	0.532236	47	Validation
GSE196696	570	0.257895	26.8942	Validation
GSE147221	331	0.296073	43	Validation
GSE72774	233	0.472103	70.9	Validation
GSE220622	136	0.102941	47	Validation
GSE113725	96	0.739583	48	Validation
