## Supplementary tables 1 to 5 for "Applicability of epigenetic age models to next-generation methylation arrays": Supplementary_Table_5.xlsx

### Sheet: Sheet1
	Dataset	Missing linear probes (out of 10000)	Missing quadratic probes (out of 300)	Set
19	GSE55763	0	0	Main
5	GSE147740	1174	37	Main
16	GSE132203	1	0	Main
8	GSE40279	0	0	Main
23	GSE56105	0	0	Main
2	GSE157131	31	0	Main
13	GSE152026	4	0	Main
12	GSE121633	122	3	Main
18	GSE72680	8	0	Main
15	GSE84727	136	2	Main
7	GSE73103	562	10	Main
10	GSE42861	0	0	Main
1	GSE80417	8	0	Main
17	GSE167202	0	0	Main
22	GSE72773	0	0	Main
3	GSE111629	0	0	Main
4	GSE125105	150	2	Main
6	GSE128235	164	4	Main
14	GSE152027	9	0	Main
21	GSE106648	0	0	Main
9	GSE179325	39	0	Main
0	GSE213478	124	3	Main
20	GSE89093	18	1	Main
11	GSE72777	0	0	Main
5	GSE87571	0	0	Validation
0	GSE196696	0	0	Validation
1	GSE147221	8	0	Validation
3	GSE72774	0	0	Validation
2	GSE220622	54	2	Validation
4	GSE113725	134	2	Validation
